# Gut microbiota phospholipids regulate intestinal gene expression and can counteract the effects of antibiotic treatment

**DOI:** 10.1101/2025.01.28.633906

**Authors:** Xue-Song Zhang, Yujue Wang, Haipeng Sun, Christa Zerbe, Emilia Falcone, Sneha Bhattacharya, Meifan Zhang, Zhan Gao, Maria Elena Diaz-Rubio, Disha Bharj, Disha Patel, Samuel Pan, Gabrielle Ro, Jessica Grenard, Abigail Armstrong, Yue Sandra Yin, Maria Gloria Dominguez-Bello, Steven Holland, Xiaoyang Su, Martin J. Blaser

## Abstract

The gut microbiome influences immune and metabolic homeostasis. Our research using non-obese diabetic (NOD) mice revealed that early-life antibiotic exposure remodels the gut microbiome affecting metabolism and accelerating type 1 diabetes (T1D) incidence, with cecal material transplant (CMT) mitigating the damage. Now examining murine intestinal lipidomic profiles, we identified 747 compounds. Comparing the lipidomic profiles of cecal contents of conventional and germ-free mice and their diets, we identified 87 microbially-produced lipids reduced by antibiotic exposure but CMT-restored. Parallel analysis of human fecal lipid profiles after azithromycin-exposure showed significant alterations with substantial overlap with mice. *In vitro* co-culture with mouse macrophages or small intestinal epithelial cells and human colonic epithelial cells identified phospholipids that repress inflammation through the NF*κ*B pathway. Oral administration of these phospholipids to antibiotic-treated NOD mice reduced expression of ileal genes involved in early stages of T1D pathogenesis. These findings indicate potential therapeutic anti-inflammatory roles of microbially-produced lipids.
