## Supplemental Table S2 for "Gut microbiota phospholipids regulate intestinal gene expression and can counteract the effects of antibiotic treatment"

### Sheet: Total 391 compounds
					Normalized Ion Counts
Compound	medMz	medRt	maxQuality	adductName	Muribaculaceae spp.	Bifidobacterium longum	Alistipes finegoldii	Escherichia coli	Clostridium perfringens	Lactobacillus murinus
CE(18:1)	668.634	17.408	0.778202	[M+H]+	598267	175080	482834	158902	160161	7069527
CE(18:2)	666.618	17.052	0.776316	[M+H]+	1281359	259169	1869654	244424	339983	20554841
CE(18:3)	664.602	16.75	0.818591	[M+H]+	150681	69156	167846	34094	50351	5973938
CE(20:4)	690.618	16.921	0.817499	[M+H]+	230377	68884	256488	42628	24193	3190013
Cer(32:0;O3|17:0;O2/15:0;O)	528.498	12.804	0.772219	[M+H]+	332096	223591	150661	172988	26175	24661
Cer(33:0;O3|17:0;O2/16:0;O)	542.514	13.296	0.772426	[M+H]+	0	16636	41238	14314	76201	235013
Cer(33:0;O3|17:0;O2/16:0(3OH))	600.521	13.48	0.799437	[M-H]-	1260234	149913	80226	76131	38175	67185
Cer(34:0;O3|17:0;O2/17:0;O)	556.529	13.355	0.791132	[M+H]+	5208141	1328838	1946898	1767348	72759	42575
Cer(34:0;O3|17:0;O2/17:0(3OH))	614.536	13.454	0.782169	[M-H]-	7916061	30092	40297	38139	34642	24364
Cer(34:1;O2|18:1;O2/16:0)	596.525	13.617	0.838113	[M-H]-	138439	154524	417819	97741	2200901	539132
Cer(35:0;O3|18:0;O2/17:0;O)	570.546	13.458	0.785068	[M+H]+	10581145	18519	127302	21280	272799	221740
Cer(35:0;O3|18:0;O2/17:0(3OH))	628.553	13.837	0.828779	[M-H]-	13719546	147156	87265	134044	101351	223424
Cer(36:0;O3|19:0;O2/17:0;O)	584.561	14	0.830676	[M+H]+	1418591	1365232	2187661	1776461	47760	79740
Cer(36:0;O3|19:0;O2/17:0(3OH))	642.568	13.801	0.797874	[M-H]-	2729761	64029	29446	32923	33496	31649
Cer(42:1;O2|18:1;O2/24:0)	708.652	14.944	0.833546	[M-H]-	112768	72395	40834	65689	163952	326713
Cer(47:1;O4|16:0;O2/16:0(3OH)(FA15:0))	810.721	14.957	0.797547	[M-H]-	157158	19347	9540	19625	59365	30549
Cer(48:1;O4|17:0;O2/16:0(3OH)(FA15:0))	824.736	15.072	0.536493	[M-H]-	618111	18994	11844	13945	19666	28430
Cer(49:1;O4|18:0;O2/16:0(3OH)(FA15:0))	838.753	14.987	0.759386	[M-H]-	1435606	9075	6257	0	36094	141678
Cer(50:1;O4|18:0;O2/17:0(3OH)(FA15:0))	852.77	15.098	0.835345	[M-H]-	1745022	13010	3668	4362	43048	38123
Cer(51:1;O4|18:0;O2/18:0(3OH)(FA15:0))	866.784	14.972	0.830372	[M-H]-	207214	0	2171	4364	373217	1127815
Cer(53:4;O2|17:0;O2/36:4)	780.743	15.129	0.791637	[M+H]+	1109600	13858	5907	0	16426	69058
Cer(54:4;O2|18:0;O2/36:4)	794.758	15.119	0.787027	[M+H]+	828664	17338	6608	5238	21440	29266
CL(66:0|16:0_16:0_16:0_18:0)	689.497	13.435	0.805158	[M-H]-	64091	7276	431233	12399749	164578	23685
CL(70:6|15:0_15:0_20:2_20:4)	711.47	12.914	0.799715	[M-H]-	168079	24207	4504	0	0	0
CL(78:8|18:0_18:0_20:4_22:4)	765.53	13.699	0.825225	[M-H]-	63836	949391	100139	12386	179838	404046
CL(80:8|26:0_18:2_18:3_18:3)	779.547	13.902	0.818665	[M-H]-	11725	95238	14614	0	20358	82923
DG(16:0)	367.245	8.321	0.772447	[M+H]+	57036	47797	55127	24542	57541	39312
DG(18:0)	395.276	8.706	0.778226	[M+H]+	272651	208400	222289	167277	479292	722115
DG(19:0)	409.294	15.361	0.782344	[M+H]+	6046	238543	16182	0	3822	109779
DG(28:0|12:0_16:0)	530.478	13.665	0.774175	[M+H]+	377444	518791	863252	313497	1424346	239630
DG(30:0|14:0_16:0)	558.509	14.054	0.803708	[M+H]+	4069672	5028949	5546324	4387454	2679148	706914
DG(30:0|15:0_15:0)	558.509	14.054	0.803709	[M+H]+	4069672	5028949	5546324	4387454	2679148	706914
DG(30:1|14:0_16:1)	556.493	13.798	0.798997	[M+H]+	338625	305039	1234191	179722	600510	195754
DG(30:6)	551.381	9.565	0.772402	[M+H]+	207192	159022	224829	211170	62054	113335
DG(31:0|15:0_16:0)	572.524	14.388	0.798834	[M+H]+	991071	789044	805579	952583	273126	204531
DG(32:0|16:0_16:0)	586.54	14.439	0.838758	[M+H]+	128196979	261832931	212557771	120648672	12744072	21207571
DG(32:1|14:0_18:1)	584.525	14.182	0.779294	[M+H]+	949555	835742	8885441	1024779	890842	767245
DG(32:1|16:0_16:1)	584.525	14.182	0.779311	[M+H]+	949555	835742	8885441	1024779	890842	767291
DG(32:2|14:0_18:2)	582.509	13.943	0.804295	[M+H]+	231944	260063	579261	122028	270408	148362
DG(32:7)	577.383	8.673	0.802675	[M+H]+	258326	74033	41718	71774	10878	10359
DG(33:0|16:0_17:0)	600.555	14.714	0.814971	[M+H]+	1337600	3809935	2122726	1999996	1499589	2097539
DG(33:1|16:0_17:1)	598.54	14.343	0.799616	[M+H]+	302188	326675	1190298	2428633	1067166	335924
DG(34:0|16:0_18:0)	614.571	14.731	0.827125	[M+H]+	238892642	404733956	165472969	194122442	98463080	119074809
DG(34:1|16:0_18:1)	612.556	14.507	0.803624	[M+H]+	773117	2815775	12587397	1127620	2815960	6318912
DG(34:2|16:0_18:2)	610.54	14.293	0.798597	[M+H]+	558730	723937	3241202	459679	562756	439975
DG(35:0|17:0_18:0)	628.587	15.014	0.805604	[M+H]+	1145646	2160397	695136	1200197	2179797	2719723
DG(35:1|16:0_19:1)	626.571	14.667	0.774748	[M+H]+	119105	1462739	2446892	715435	1235415	298125
DG(36:0|18:0_18:0)	642.603	14.999	0.815483	[M+H]+	127314535	200689299	64270063	113701332	107474051	115561076
DG(36:1|18:0_18:1)	640.587	14.813	0.815127	[M+H]+	589139	1099045	1288914	391126	7069441	9220054
DG(36:2|18:1_18:1)	638.571	14.572	0.778862	[M+H]+	1294029	1019881	2198327	477619	1798185	2034354
DG(36:4|16:0_20:4)	634.54	14.146	0.804232	[M+H]+	508067	403333	1217222	178234	152972	182890
DG(37:6)	649.479	13.254	0.781782	[M+H]+	191123	31283	19551	13665	14490	9485
DG(37:7)	647.458	15.171	0.785792	[M+H]+	3042744	4623503	8945107	2225492	1905863	885739
DG(38:0|18:0_20:0)	670.634	15.248	0.805028	[M+H]+	2674347	3870061	771102	2771470	2206584	3291323
DG(38:4|18:0_20:4)	662.571	14.551	0.801009	[M+H]+	121907	62967	711370	24311	291600	143219
DG(38:6)	663.492	12.643	0.787093	[M+H]+	1017051	40732	0	0	0	5525
DG(39:6)	677.508	13.402	0.785503	[M+H]+	5288938	125640	11885	18850	28839	35379
DG(40:0|18:0_22:0)	698.665	15.054	0.826901	[M+H]+	440848	341645	255068	429165	994452	1005470
DG(40:6)	691.528	10.534	0.775097	[M+H]+	607098	596168	250544	316465	45488	49505
DG(41:10)	697.487	12.797	0.804502	[M+H]+	0	478696	43089	25187	581356	441393
DG(42:6)	719.56	11.559	0.72694	[M+H]+	0	19800	34232	22997	0	24893
DG(42:9)	713.514	12.195	0.832397	[M+H]+	16706	111735	79865	634902	65549	78723
DG(43:10)	725.518	13.789	0.780429	[M+H]+	85017	2054354	139331	94842	379965	1428788
DG(44:6|18:0_26:6)	742.634	11.42	0.753715	[M+H]+	122295	92184	100847	108038	137642	111372
DG(47:11)	779.563	13.744	0.804175	[M+H]+	14748	2376698	352320	23810	57880	1783508
DG(47:12)	777.547	13.562	0.76931	[M+H]+	20074	245630	107603	12903	43161	163806
DG(48:11)	793.579	14.082	0.778197	[M+H]+	14968	1619167	78758	15231	128394	176173
DG(49:11)	807.595	14.099	0.778991	[M+H]+	13427	1365841	127101	17565	43389	809104
DG(O-32:1|O-16:1_16:0)	570.545	15.139	0.812407	[M+H]+	114403	1393080	5102073	44134	1476781	1897485
DG(O-32:2|O-16:2_16:0)	568.529	14.933	0.812614	[M+H]+	23786	62053	5110911	16254	35065	53703
DG(O-34:1|O-16:1_18:0)	598.576	15.517	0.831817	[M+H]+	93623	1007339	5908638	85310	5834121	3494783
DG(O-34:2|O-18:2_16:0)	596.561	15.255	0.83226	[M+H]+	44322	1850438	15827145	35010	278572	1447676
DG(O-34:3|O-18:3_16:0)	594.545	15.083	0.811109	[M+H]+	33235	145660	4798842	4942	58082	125179
DG(O-36:1|O-18:1_18:0)	626.608	15.833	0.824141	[M+H]+	41752	505792	1678976	29257	7216525	1739675
DG(O-36:2|O-18:2_18:0)	624.592	15.521	0.836434	[M+H]+	31348	1182454	7296775	24695	795473	4131275
DG(O-36:3|O-18:3_18:0)	622.576	15.34	0.805047	[M+H]+	50534	131138	2760412	20750	120207	461176
DG(O-37:2|O-19:2_18:0)	638.608	15.516	0.798314	[M+H]+	48039	238821	290624	21975	893423	44785
FA(13:0)	213.186	9.922	0.830302	[M-H]-	100130	544967	117051	152901	553769	436111
FA(14:0)	227.202	10.453	0.834245	[M-H]-	2211671	3277120	3294065	2562749	5193763	4164305
FA(15:0)	241.217	10.874	0.824593	[M-H]-	19475728	1115024	671355	1785442	2736192	2095836
FA(16:0;O)	271.228	9.802	0.772248	[M-H]-	2947473	563243	423699	540552	320108	428548
FA(16:0(2OH))	271.228	10.01	0.812792	[M-H]-	866505	212969	195550	236625	225572	245508
FA(16:0)	255.233	11.345	0.835337	[M-H]-	145522311	125368586	75579014	97142904	182302167	116961801
FA(16:1;O)	269.212	8.686	0.820677	[M-H]-	71099	108692	115587	61996	119472	151554
FA(16:4)	247.17	8.173	0.792955	[M-H]-	54712	47299	72095	54234	19465	41571
FA(17:0)	269.249	11.766	0.834199	[M-H]-	1597187	1612465	1460796	2262875	5242069	3665229
FA(17:1)	267.233	11.178	0.839385	[M-H]-	195641	268821	156982	3578931	996484	558035
FA(18:0;O)	299.259	9.223	0.811934	[M-H]-	224964	192391	558780	4564199	501703	344785
FA(18:0)	283.264	12.176	0.835276	[M-H]-	228632293	227836321	127772747	136101496	485265609	273524961
FA(18:1)	281.248	11.549	0.83582	[M-H]-	4436737	5668424	5804605	7368128	20655663	35709322
FA(18:2)	279.233	11.012	0.819871	[M-H]-	3172047	1641962	1741572	1327510	2499963	2921222
FA(18:3)	277.217	10.556	0.812298	[M-H]-	304264	494896	148270	249277	130600	181178
FA(19:0)	297.28	12.538	0.822906	[M-H]-	595083	538990	344645	416430	1626224	1223730
FA(19:1)	295.264	12.003	0.839264	[M-H]-	78106	453665	410134	1658725	11973612	244863
FA(20:0)	311.296	12.883	0.830499	[M-H]-	4122274	3984259	4651019	3986096	19963391	13144234
FA(20:1)	309.28	12.335	0.82438	[M-H]-	134172	351240	192554	151848	1109840	525205
FA(20:2)	307.264	11.876	0.812477	[M-H]-	87424	177406	91707	118157	847740	100047
FA(20:3)	305.248	11.46	0.795259	[M-H]-	271101	279984	183049	229827	776744	827943
FA(20:4)	303.233	11.044	0.8219	[M-H]-	1870671	207180	956936	133269	1071213	1155490
FA(20:5)	301.217	10.617	0.817718	[M-H]-	311290	290429	109307	158115	453008	353542
FA(21:0)	325.311	13.195	0.839879	[M-H]-	181314	474938	205183	293872	1030173	811775
FA(21:1)	323.295	12.7	0.816231	[M-H]-	18157	30591	15530	16161	9947957	25009
FA(22:0)	339.327	13.48	0.829677	[M-H]-	1097075	1569052	1079689	1041650	7511348	5999341
FA(22:1)	337.311	12.967	0.796829	[M-H]-	92068	185654	131585	128542	449897	329282
FA(22:4)	331.264	11.604	0.798397	[M-H]-	245981	84978	271496	42167	180753	425127
FA(22:5)	329.248	11.263	0.802613	[M-H]-	400906	106454	613268	72747	664202	1314464
FA(22:6)	327.233	10.937	0.810001	[M-H]-	410087	83258	324501	35836	293520	567206
FA(23:0)	353.342	13.741	0.828562	[M-H]-	263404	599686	380406	436851	1344721	884110
FA(24:0)	367.358	13.992	0.837239	[M-H]-	993098	2410005	1388374	1671894	3600833	2412167
FA(24:1)	365.342	13.551	0.804873	[M-H]-	94245	106155	56535	62957	575170	131472
FA(28:7)	409.311	12.928	0.828089	[M-H]-	192751	159476	111495	196115	14297313	7606807
FA(40:5)	581.526	13.85	0.825593	[M-H]-	327358	523486	457619	430949	160828	244485
FA(42:5)	609.558	14.241	0.821152	[M-H]-	599881	452354	310028	433096	144890	203501
HexCer(35:5;O2)	688.52	8.819	0.793745	[M+H]+	91155	35852	72006	46765	33808	25956
LPA(18:0)	437.267	10.325	0.773509	[M-H]-	57613	235900	61061	56453	105310	63526
LPC(15:0)	540.33	8.942	0.772236	[M-H]-	200156	168952	172952	68287	459653	149127
LPC(16:0)	554.346	9.368	0.798052	[M-H]-	131467	29885	95081	356488	55976	609601
LPC(17:0)	510.354	9.799	0.78278	[M+H]+	50374	7385	54587	112510	15768	6513
LPC(18:0)	582.377	10.255	0.818856	[M-H]-	510556	54144	326995	1273709	83630	849130
LPC(18:1)	522.355	9.634	0.772372	[M+H]+	80306	34957	140188	86273	9134	1093798
LPC(18:2)	578.346	9.211	0.81777	[M-H]-	31907	37692	80997	54766	46148	420790
LPC(20:0)	610.409	10.481	0.812303	[M-H]-	73323	5158	46121	55538	12922	68579
LPC(20:4)	544.339	9.081	0.772386	[M+H]+	126445	54298	315170	82397	6018	332818
LPC(O-16:0)	482.36	9.789	0.77519	[M+H]+	715375	43833	365804	246899	31358	67915
LPC(O-18:0)	510.391	10.716	0.772636	[M+H]+	322456	24477	215731	73021	0	37382
LPE(10:0)	368.184	6.946	0.804632	[M-H]-	0	0	42114	5508	505595	8602
LPE(11:0)	382.199	7.437	0.775192	[M-H]-	3505	3644	17436	0	145598	23722
LPE(12:0)	398.231	8.057	0.794805	[M+H]+	11870	5746	1138892	59549	3756667	31127
LPE(13:0)	410.231	8.488	0.838746	[M-H]-	13794	7473	189652	23858	225609	62288
LPE(14:0)	426.262	8.384	0.825469	[M+H]+	214229	12003	20148987	602657	1135754	28869
LPE(14:1)	422.23	7.986	0.771449	[M-H]-	114516	28660	112373	95479	120597	132544
LPE(15:0)	438.262	8.779	0.816223	[M-H]-	8950715	32809	875988	773829	191430	103918
LPE(16:0)	452.278	9.464	0.828997	[M-H]-	723554	40952	17702500	13500282	814466	67339
LPE(16:1)	452.278	8.863	0.772236	[M+H]+	39448	15002	1248328	4108718	36839	7506
LPE(17:0)	468.308	9.836	0.797534	[M+H]+	18249	4752	1063961	457781	26369	35190
LPE(17:1)	464.278	9.123	0.809695	[M-H]-	6933	4574	49070	9783896	139821	28682
LPE(18:0)	482.316	10.312	0.775516	[M+H]+	27628	12053	90369	23642	31527	37956
LPE(18:1)	478.294	9.635	0.824865	[M-H]-	86736	33876	1041084	3914358	253995	92448
LPE(18:2)	478.293	9.173	0.772441	[M+H]+	113682	14211	910622	393116	88677	25874
LPE(18:3)	474.261	8.515	0.794578	[M-H]-	7678	31799	48812	15158	41228	26385
LPE(19:1)	492.31	10.023	0.819124	[M-H]-	2407	5632	88633	1625749	1380420	47198
LPE(20:4)	500.278	9.164	0.773965	[M-H]-	101569	19962	11866	33675	246391	50713
LPE(O-16:0)	438.299	9.927	0.817291	[M-H]-	2459800	51191	326412	891040	208484	34291
LPE(O-17:0)	452.314	10.376	0.77299	[M-H]-	129695	5741	48366	43199	104257	0
LPE(O-18:0)	466.33	10.812	0.816478	[M-H]-	1943381	29601	189597	563339	191635	42700
LPE(O-18:1)	464.314	10.329	0.777636	[M-H]-	1941657	20393	506185	1226350	669939	26756
LPG(12:0)	427.211	7.463	0.827922	[M-H]-	2465	7722	51077	3636	4081249	37956
LPG(14:0)	455.241	8.061	0.825638	[M-H]-	17442	64227	1398961	74644	1619769	137010
LPG(14:1)	453.227	7.694	0.785067	[M-H]-	12382	24796	13208	13061	52552	17167
LPG(15:0)	469.257	8.33	0.824145	[M-H]-	34215	6717	97238	82520	80829	149108
LPG(16:0)	483.272	8.756	0.771887	[M-H]-	35006	585449	2418679	554687	670421	992283
LPG(16:1)	481.257	8.436	0.772364	[M-H]-	0	25694	166457	114734	84368	42070
LPG(17:0)	497.288	8.948	0.759931	[M-H]-	0	18470	47616	35853	26156	39265
LPG(17:1)	495.272	8.58	0.772095	[M-H]-	0	8611	25850	408105	94620	16966
LPG(18:0)	511.304	9.546	0.805184	[M-H]-	0	80724	510586	21918	290453	164511
LPG(18:1)	509.288	8.932	0.785354	[M-H]-	4975	32883	507804	114689	191383	199693
LPG(19:1)	523.304	9.335	0.801958	[M-H]-	2978	15932	76734	125270	1585811	24548
LPI(15:0)	557.273	8.306	0.777799	[M-H]-	1299389	11138	16595	13229	57222	42059
LPI(16:0)	571.289	8.69	0.778717	[M-H]-	159700	14557	10099	13625	12702	46764
LPS(15:0)	482.26	8.413	0.804234	[M-H]-	5981	22315	38307	36284	45825	14196
MG(14:0)	320.279	9.587	0.779203	[M+H]+	5566300	4465124	6459879	4073809	565370	317158
MG(15:0)	334.295	10.046	0.774586	[M+H]+	518039	537076	663731	482690	178431	313239
MG(16:0)	348.311	10.511	0.774269	[M+H]+	303178173	318028721	185306881	204179262	34370670	44422263
MG(16:1)	346.295	10.151	0.813782	[M+H]+	234875	48020	1177393	122801	38667	32616
MG(17:0)	362.326	10.95	0.795983	[M+H]+	2344294	2143173	2189091	1892956	2436099	4462437
MG(18:0)	376.342	11.385	0.792302	[M+H]+	302465120	313943186	198188369	210798362	373178614	176391258
MG(18:1)	374.326	10.848	0.799152	[M+H]+	228294	337768	363821	289772	999291	1657807
MG(18:2)	372.31	10.27	0.77241	[M+H]+	49629	66705	565916	21893	99852	153483
MG(20:0)	404.373	12.163	0.816317	[M+H]+	6376209	6327150	5436002	4436493	7052802	9991446
MG(22:0)	432.405	12.833	0.826868	[M+H]+	637588	770085	653700	642014	4380501	7156077
MG(24:0)	460.436	13.405	0.793856	[M+H]+	503144	521334	519877	311771	961583	1779753
NAE(16:0)	300.29	8.35	0.773446	[M+H]+	66442369	148877	134403	111848	189532	129880
NAE(17:3)	308.256	8.294	0.778336	[M+H]+	7648502	25117	0	3985	10881	5232
NAE(18:0)	328.321	9.316	0.7724	[M+H]+	1996396	166862	78131	120764	40587	60392
NAE(18:2)	324.287	7.999	0.775903	[M+H]+	1146039	151890	170639	199326	0	0
NAE(18:3)	322.271	8.506	0.835307	[M+H]+	11725268	29814	14177	21926	264583	248118
NAE(18:4)	320.256	8.224	0.789641	[M+H]+	84114	12198	11062	5574	3213151	929974
NAE(18:5)	318.24	8.386	0.824531	[M+H]+	15653	6743	3940	3623	2446739	587085
NAE(19:3)	336.288	9.11	0.773812	[M+H]+	625976	6571	7317	4188	23062	24256
NAE(19:4)	334.271	9.404	0.771811	[M+H]+	40244	0	3920	4692	2001181	2710309
NAE(20:0)	356.352	9.038	0.772386	[M+H]+	2691561	921955	1984674	1214771	42302	13514
NAE(20:2)	352.319	8.479	0.77191	[M+H]+	322533	140877	166809	184003	10021	0
NAE(20:3)	350.303	9.295	0.756948	[M+H]+	294137	6700	3798	8046	18761	15643
NAE(22:3)	378.334	9.066	0.770586	[M+H]+	57361	9770	59806	40557	25432	18034
NAE(22:4)	376.318	9.901	0.807973	[M+H]+	233446	63350	178574	88490	179097	312433
NAE(26:0)	440.446	10.772	0.771999	[M+H]+	56521	83187	77222	26809	0	0
NAE(28:0)	468.477	11.414	0.81791	[M+H]+	390599	655645	350757	326926	0	0
PA(30:0|15:0_15:0)	619.434	12.53	0.770715	[M-H]-	90697	5839	4585	32051	58536	32671
PC(32:0|16:0_16:0)	734.568	13.609	0.770779	[M+H]+	227246	16106	168894	1006527	166325	21129
PC(34:1)	760.584	13.784	0.832365	[M+H]+	932242	966887	1311088	813694	232064	3722620
PC(34:2|16:0_18:2)	758.568	13.567	0.771886	[M+H]+	346695	243134	949340	1729905	156457	2385088
PC(36:1)	788.622	13.899	0.790698	[M+H]+	19402	7921986	116961	34484	971339	594550
PC(36:2)	786.6	13.885	0.77974	[M+H]+	915545	297441	1194264	592459	59866	4607612
PC(36:3)	784.584	13.537	0.782031	[M+H]+	48362	72566	149101	46508	60892	314910
PC(38:4|18:0_20:4)	810.599	13.851	0.828319	[M+H]+	1177670	466979	1433638	730533	31305	2167165
PC(38:5)	808.584	13.464	0.79947	[M+H]+	76505	74900	155563	103840	10016	380310
PC(40:5)	836.601	13.502	0.779907	[M+H]+	82480	35594	34003	61788	0	57762
PC(O-33:0|O-18:0_15:0)	734.607	13.968	0.774652	[M+H]+	98601	10917	0	49902	21731	29514
PC(O-34:2)	744.589	13.779	0.778178	[M+H]+	60096	15140	93706	63446	13652	163137
PC(O-34:5)	738.527	12.41	0.816824	[M+H]+	116595	76203	989257	2059485	49984	115769
PC(O-37:2)	786.631	12.662	0.771983	[M+H]+	175255	51549	40559	75029	36500	14611
PC(O-47:12)	906.641	13.52	0.770873	[M+H]+	129250	11971	12934	60066	12767	0
PC(O-50:12)	948.689	13.682	0.772274	[M+H]+	186510	70520	42419	426042	8687	0
PE(26:0|12:0_14:0)	608.429	11.991	0.770621	[M+H]+	125094	0	10730	564342	201365	12624
PE(27:0|13:0_14:0)	620.429	12.486	0.77197	[M-H]-	37431	0	3566	156965	159931	0
PE(28:0|13:0_15:0)	636.46	12.681	0.772956	[M+H]+	185936	6015	44583	11760950	528850	28581
PE(28:0|14:0_14:0)	634.445	12.65	0.820548	[M-H]-	248666	4604	63506	10282261	1150640	39750
PE(28:1|12:0_16:1)	632.427	12.019	0.802894	[M-H]-	0	8877	47617	481264	70298	5235
PE(29:0|14:0_15:0)	648.46	12.902	0.818309	[M-H]-	3577897	22229	17442	3885022	210187	7779
PE(29:1|13:0_16:1)	648.46	12.976	0.81714	[M+H]+	14755	13110	8917	257204	64827	48008
PE(30:0|14:0_16:0)	662.476	13.111	0.818822	[M-H]-	84065808	824649	380637	36915278	1229302	92937
PE(30:0|15:0_15:0)	662.476	13.111	0.818831	[M-H]-	84065808	824649	380637	36915278	1229302	92937
PE(30:1;O|16:1_14:0;O)	676.457	11.742	0.772512	[M-H]-	29020	0	0	30188	8286	7896
PE(30:1|14:0_16:1)	660.46	12.818	0.822083	[M-H]-	104182	0	115613	5112578	179000	22243
PE(30:2|14:1_16:1)	658.445	12.5	0.771278	[M-H]-	4046	0	9904	105663	18662	5099
PE(31:0|15:0_16:0)	676.493	13.378	0.816092	[M-H]-	13660892	23238	33137	7050049	112071	17580
PE(31:1|14:0_17:1)	676.49	13.092	0.808315	[M+H]+	247981	0	57792	7732358	327348	32313
PE(31:1|15:0_16:1)	676.49	13.059	0.808315	[M+H]+	136215	0	57792	7732367	327348	32313
PE(31:2;O3|15:0_16:2;O3)	720.436	13.169	0.779874	[M-H]-	73514	42049	7326	166834	45923	4566
PE(32:0|15:0_17:0)	692.522	13.512	0.771929	[M+H]+	245780	118333	558961	13607388	346593	46381
PE(32:0|16:0_16:0)	690.509	13.643	0.829276	[M-H]-	140766	5756	593048	12273357	520323	48866
PE(32:1;O|16:0_16:1;O)	704.487	12.542	0.809586	[M-H]-	21602	0	5824	117196	6375	0
PE(32:1|14:0_18:1)	690.506	13.315	0.787787	[M+H]+	133612	19237	1034389	47445867	390494	57970
PE(32:1|16:0_16:1)	688.493	13.274	0.812152	[M-H]-	130797	6605	1098345	30737569	429551	56536
PE(32:2|14:0_18:2)	688.491	12.971	0.771646	[M+H]+	68293	0	70847	1467337	40618	0
PE(32:2|16:1_16:1)	686.478	12.855	0.820889	[M-H]-	72275	0	43974	1092751	27280	9673
PE(33:0|15:0_18:0)	704.524	13.666	0.79461	[M-H]-	201412	13845	17781	926298	63261	5345
PE(33:1|15:0_18:1)	702.508	13.554	0.824693	[M-H]-	2745362	0	98430	49546092	1121880	144525
PE(33:1|16:0_17:1)	702.508	13.554	0.82477	[M-H]-	2745362	0	98430	49546092	1121880	144331
PE(33:2|15:0_18:2)	702.506	13.21	0.771475	[M+H]+	1838890	0	28624	1404160	27990	0
PE(33:2|16:1_17:1)	700.493	12.895	0.815122	[M-H]-	810358	0	0	1244109	34390	0
PE(34:0|16:0_18:0)	718.54	14.051	0.794914	[M-H]-	46400	8913	227447	914410	69023	30622
PE(34:1;O|18:1_16:0;O)	732.518	13.29	0.829414	[M-H]-	9755	0	7604	127736	8795	0
PE(34:1)	718.538	22.221	0.77245	[M+H]+	9056	11936	15315	12591	5551	5896
PE(34:1|16:0_18:1)	718.537	13.73	0.772377	[M+H]+	301761	46218	1996212	24401215	486434	64442
PE(34:2|16:0_18:2)	716.521	13.463	0.839904	[M+H]+	248504	12915	159199	7410835	49963	45480
PE(34:2|17:1_17:1)	714.509	13.464	0.809377	[M-H]-	212523	21731	193792	6375904	48069	65650
PE(34:3;O2|16:0_18:3;O2)	744.48	13.203	0.805524	[M-H]-	553804	107089	27285	1525894	169808	10042
PE(34:3|16:1_18:2)	712.492	13.199	0.79509	[M-H]-	14065	6349	15064	271564	22193	0
PE(34:5|16:0_18:5)	708.447	9.948	0.807682	[M-H]-	14296	7477	10009	81282	0	16523
PE(35:1|16:0_19:1)	732.553	13.861	0.814695	[M+H]+	24940	26513	238249	22843997	579483	57011
PE(35:2|17:1_18:1)	730.537	13.547	0.771892	[M+H]+	20880	0	24757	4379694	56736	18505
PE(35:3|17:1_18:2)	726.508	13.274	0.775432	[M-H]-	36412	4322	3550	46045	8413	0
PE(35:4|15:0_20:4)	724.492	13.124	0.799426	[M-H]-	730502	0	3424	0	0	0
PE(35:5|15:0_20:5)	722.477	12.978	0.773315	[M-H]-	153087	10238	0	9264	0	0
PE(36:1|18:0_18:1)	744.555	14.117	0.825825	[M-H]-	50291	86855	227579	1442343	175985	64164
PE(36:2|17:1_19:1)	744.553	13.828	0.813539	[M+H]+	54105	35691	263813	2482647	93886	59134
PE(36:2|18:1_18:1)	744.553	13.828	0.81354	[M+H]+	49603	37827	263813	2482647	93886	59134
PE(36:3;O3|16:0_20:3;O3)	788.499	13.794	0.772297	[M-H]-	0	0	5750	62316	21619	0
PE(36:3|18:1_18:2)	740.524	13.575	0.784237	[M-H]-	25766	21601	16709	325535	32249	54536
PE(36:4|16:0_20:4)	738.508	13.427	0.819248	[M-H]-	198734	21078	57781	93249	39130	30147
PE(37:1|18:0_19:1)	760.585	13.784	0.831098	[M+H]+	928383	964920	1304886	810063	232095	3715495
PE(37:2|18:1_19:1)	758.568	13.567	0.799202	[M+H]+	340635	239381	934152	1729903	156457	2342397
PE(37:5|15:0_22:5)	750.511	12.97	0.775507	[M-H]-	220740	0	5333	7405	0	0
PE(38:2|19:1_19:1)	770.573	14.196	0.814237	[M-H]-	29403	26374	20181	475434	337462	30253
PE(O-30:1|O-16:1_14:0)	646.481	13.211	0.797202	[M-H]-	12907	5543	177782	0	128889	9859
PE(O-32:1|O-18:1_14:0)	674.513	13.592	0.818734	[M-H]-	43592	13289	347035	56977	85142	8623
PE(O-32:2|O-18:2_14:0)	672.496	13.135	0.769735	[M-H]-	26653	0	79535	0	16954	22264
PE(O-33:0|O-18:0_15:0)	690.544	14.263	0.787253	[M-H]-	248455	23541	15069	26189	21767	10097
PE(O-33:1|O-18:1_15:0)	688.529	13.541	0.819298	[M-H]-	2055322	9946	36463	51087	202116	14690
PG(28:0|14:0_14:0)	684.481	11.888	0.77196	[M+H]+	13096	38274	60758	259326	55388	37100
PG(29:0|14:0_15:0)	698.499	12.77	0.830924	[M+H]+	559776	113806	123828	131012	237543	529197
PG(30:0|14:0_16:0)	712.512	12.148	0.772126	[M+H]+	24338	176190	249223	1169386	68360	96944
PG(30:1|14:0_16:1)	691.456	11.812	0.827014	[M-H]-	14593	17851	361635	289440	71909	62071
PG(31:0|15:0_16:0)	707.487	12.451	0.814865	[M-H]-	131389	74410	102446	789306	137948	175561
PG(31:1|14:0_17:1)	724.512	12.204	0.772378	[M+H]+	11412	0	66580	299118	76398	12831
PG(31:1|15:0_16:1)	705.472	12.114	0.795368	[M-H]-	0	43047	61875	581379	190392	13243
PG(32:0|16:0_16:0)	740.544	12.664	0.80299	[M+H]+	315650	136093	231865	808778	42713	52558
PG(32:1|14:0_18:1)	738.527	12.41	0.771645	[M+H]+	116618	76344	994589	2067016	50164	116707
PG(32:1|16:0_16:1)	719.487	12.309	0.822769	[M-H]-	12092	210178	2787697	4928178	243141	641566
PG(32:2|14:0_18:2)	717.472	11.981	0.808217	[M-H]-	0	19555	171251	93122	32602	15887
PG(32:2|16:1_16:1)	717.472	11.981	0.808216	[M-H]-	0	19555	171251	93122	32602	15887
PG(33:0|16:0_17:0)	735.519	12.939	0.795115	[M-H]-	39588	124981	90098	227288	219607	173587
PG(33:1|15:0_18:1)	733.503	12.574	0.829446	[M-H]-	10479	30406	371042	13661598	453844	133219
PG(33:1|16:0_17:1)	752.543	12.642	0.772277	[M+H]+	23003	49464	81313	5545376	125812	30555
PG(33:2|16:1_17:1)	731.488	12.193	0.772067	[M-H]-	14787	29521	75942	149984	49171	15857
PG(34:0|16:0_18:0)	768.576	13.512	0.775299	[M+H]+	130884	136448	205265	116257	132138	193432
PG(34:1|16:0_18:1)	766.559	12.732	0.794801	[M+H]+	43754	793325	3508173	2584325	28974	561520
PG(34:2|16:0_18:2)	764.543	12.463	0.798343	[M+H]+	142969	103615	526606	507395	57262	55544
PG(34:4|14:0_20:4)	741.471	12.192	0.793562	[M-H]-	0	0	30970	7464	6991	0
PG(35:1|16:0_19:1)	761.536	13.029	0.824052	[M-H]-	5699	479077	896938	3674824	543758	153736
PG(35:2|17:1_18:1)	778.559	12.848	0.809136	[M+H]+	13188	27190	59479	282998	42187	15839
PG(36:1|18:0_18:1)	794.59	13.216	0.770974	[M+H]+	49086	474886	310283	136354	29105	236586
PG(36:2|17:1_19:1)	773.536	12.951	0.79575	[M-H]-	8685	35201	317808	247584	82997	349526
PG(36:2|18:0_18:2)	792.575	12.869	0.771972	[M+H]+	0	67514	176329	180867	32974	220765
PG(36:2|18:1_18:1)	773.536	12.951	0.795826	[M-H]-	8685	35201	317810	247584	82997	349526
PG(36:4|16:0_20:4)	769.504	12.538	0.774782	[M-H]-	53677	33089	238441	14260	28218	21730
PG(37:2|18:1_19:1)	787.551	13.239	0.780177	[M-H]-	0	28508	39392	232453	146444	12768
PG(38:2|19:1_19:1)	801.566	13.309	0.779004	[M-H]-	0	0	8075	103378	372475	33585
PG(38:4|18:0_20:4)	797.536	12.745	0.802731	[M-H]-	576619	13573	90883	0	59754	7305
PG(38:5|16:0_22:5)	795.521	12.553	0.791821	[M-H]-	396905	7317	43625	0	42009	18959
PG(O-30:1|O-16:1_14:0)	677.478	12.128	0.773421	[M-H]-	35728	0	107577	47892	333124	32649
PG(O-32:1|O-18:1_14:0)	705.508	12.992	0.828919	[M-H]-	0	10919	100389	42234	115384	42732
PG(O-32:2|O-18:2_14:0)	703.494	12.492	0.790699	[M-H]-	130869	0	247935	78117	99092	6906
PG(O-32:3|O-16:2_16:1)	701.478	12.321	0.802491	[M-H]-	0	0	36358	4427	26406	0
PG(O-33:2|O-16:1_17:1)	717.509	13.117	0.788665	[M-H]-	533924	6943	24607	159257	172172	7211
PG(O-34:2|O-18:2_16:0)	731.524	13.155	0.802804	[M-H]-	69416	22557	177127	109499	58521	19205
PG(O-34:3|O-16:2_18:1)	729.509	12.537	0.767416	[M-H]-	5293	4812	96666	8089	19834	0
PG(O-36:3|O-18:3_18:0)	757.54	13.018	0.804649	[M-H]-	25469	7736	32488	19275	38553	13453
PI(28:0|13:0_15:0)	753.459	11.457	0.831255	[M-H]-	549960	0	0	4255	6250	16452
PI(29:0|14:0_15:0)	767.473	11.518	0.772362	[M-H]-	1987335	13865	153990	172534	0	0
PI(30:0|15:0_15:0)	781.489	11.811	0.774646	[M-H]-	20710009	82030	11439	23216	12639	14841
PI(31:0|15:0_16:0)	795.505	12.149	0.794126	[M-H]-	3693891	120438	147563	118106	0	0
PI(33:1|15:0_18:1)	821.52	12.475	0.821706	[M-H]-	780564	6880	19024	16106	6075	6267
PI(33:2|15:0_18:2)	819.504	12.106	0.761706	[M-H]-	663055	5480	3563	5825	0	0
PI(35:4|15:0_20:4)	843.504	12.279	0.775594	[M-H]-	754122	0	7373	7857	8869	6971
PI(36:4|16:0_20:4)	857.521	12.19	0.77296	[M-H]-	240943	54620	21662	0	12979	33152
PI(37:5|15:0_22:5)	869.519	12.508	0.770062	[M-H]-	112835	0	6862	0	7332	0
PI(38:4|18:0_20:4)	885.552	12.802	0.809841	[M-H]-	133356	33710	63632	31862	36392	284057
PI(38:5)	883.537	12.494	0.792734	[M-H]-	55309	5780	17918	0	12144	43131
PI(53:6)	1091.74	13.748	0.770528	[M-H]-	28170	17560	158366	0	15600	0
PI(55:6)	1119.77	14.006	0.769467	[M-H]-	23813	45757	305936	0	26224	0
PI(55:7)	1117.76	13.811	0.773814	[M-H]-	0	13002	119855	0	36487	0
PI(57:6)	1147.8	14.256	0.820615	[M-H]-	17264	160450	221300	6228	29320	26628
PI(57:7)	1145.79	14.082	0.768187	[M-H]-	0	34990	152766	0	28503	0
PI(59:6)	1175.83	14.409	0.825938	[M-H]-	0	167225	94229	9515	8290	29306
PI(59:7)	1173.82	14.317	0.816857	[M-H]-	0	45637	98989	0	19329	7613
PI(O-35:5)	827.508	12.639	0.797849	[M-H]-	12734	17629	76344	134464	0	22810
PS(29:0|14:0_15:0)	692.452	11.575	0.773822	[M-H]-	126997	0	0	17451	21746	0
PS(30:0|15:0_15:0)	706.467	12.013	0.73056	[M-H]-	1371423	30410	0	40544	26397	11201
PS(31:0|15:0_16:0)	720.483	12.58	0.772343	[M-H]-	166732	0	0	34746	47244	5742
SL(31:6;O2)	564.345	10.177	0.780289	[M-H]-	230883	68584	58050	313912	11256	305070
SM(29:0;O2)	635.501	22.225	0.772448	[M+H]+	14376	22493	14602	4765	9959	6394
SM(32:1;O2|18:1;O2/14:0)	675.543	12.62	0.771348	[M+H]+	421790	113449	269811	199484	9320	697427
SM(33:1;O2|17:1;O2/16:0)	689.559	12.77	0.772697	[M+H]+	736116	306305	702874	650815	10005	1986464
SM(34:1;O2|18:1;O2/16:0)	761.583	13.056	0.834055	[M-H]-	143352	1163262	3572840	1356141	21067	11350533
SM(34:2;O2|18:2;O2/16:0)	701.559	12.685	0.772199	[M+H]+	802479	198983	672761	472409	7672	1513450
SM(35:1;O2|19:1;O2/16:0)	717.591	13.446	0.814217	[M+H]+	234683	133597	225191	123134	11545	928748
SM(35:6;O2)	707.503	10.537	0.7853	[M+H]+	91549	99888	115586	55412	0	0
SM(36:1;O2|18:1;O2/18:0)	731.605	13.546	0.818521	[M+H]+	414642	276410	248632	140071	42549	1994627
SM(36:2;O2|18:2;O2/18:0)	729.59	13.206	0.77114	[M+H]+	361435	151158	270510	198157	16080	771328
SM(36:5;O3)	739.532	13.374	0.810936	[M+H]+	235810	152854	34588	25671	49530	275753
SM(37:5;O3)	753.548	13.651	0.815681	[M+H]+	0	1478555	162846	21115	95728	411774
SM(37:6;O3)	751.532	13.468	0.77157	[M+H]+	0	264764	211082	11559	56700	769596
SM(40:1;O2|18:1;O2/22:0)	787.668	14.372	0.775481	[M+H]+	153187	103458	115438	80548	15822	772667
SM(42:2;O2|18:1;O2/24:1)	813.683	14.357	0.77307	[M+H]+	381052	195314	209966	238391	48049	1009204
SM(42:8;O2)	801.598	12.787	0.772305	[M+H]+	629622	274032	102279	237887	35460	20209
ST(24:1;O5)	407.274	11.861	0.794287	[M-H]-	9662	20427	10361	13480	72230	6799
ST(27:0;O;S)	467.314	11.09	0.820298	[M-H]-	195314	189636	161183	149993	205839	346485
ST(27:1;O;S)	465.314	11.462	0.788548	[M-H]-	347232	26781	0	19063	20021	11196
ST(27:1;O)	369.351	15.361	0.786695	[M+H]+	73294	1815402	69832	38492	51103	1140210
TG(24:0|8:0_8:0_8:0)	488.394	12.499	0.777321	[M+H]+	30797053	28486322	20893238	14998958	25986355	13521246
TG(26:0|8:0_8:0_10:0)	516.426	13.08	0.784015	[M+H]+	48347821	29035133	42648831	28677613	22819259	19910740
TG(28:0|8:0_10:0_10:0)	544.457	13.569	0.772447	[M+H]+	33999166	21699419	19600897	10069091	22650627	10157287
TG(38:0|8:0_14:0_16:0)	684.613	15.23	0.773062	[M+H]+	925940	968215	455454	334061	512192	501115
TG(40:0|10:0_14:0_16:0)	712.645	15.475	0.772452	[M+H]+	652329	675173	424204	262337	547302	382503
TG(42:0|12:0_14:0_16:0)	740.676	15.726	0.778912	[M+H]+	846950	534389	445989	269685	486297	336504
TG(44:0|14:0_14:0_16:0)	768.707	15.994	0.819755	[M+H]+	965162	737601	466495	367144	691771	408012
TG(44:1|14:0_16:0_14:1)	766.692	15.782	0.821165	[M+H]+	1054883	799466	484928	379737	586078	394064
TG(44:2|14:0_14:1_16:1)	764.676	15.592	0.772445	[M+H]+	627825	395612	370993	212130	364330	204280
TG(45:1|14:0_15:0_16:1)	780.707	15.905	0.818244	[M+H]+	809591	604939	382538	158709	620632	309410
TG(45:2|14:0_15:1_16:1)	778.691	15.707	0.820153	[M+H]+	307133	329300	292754	168359	292605	191855
TG(46:0|14:0_16:0_16:0)	796.738	16.286	0.835963	[M+H]+	1398791	902062	846928	513854	784421	552917
TG(46:1|14:0_16:0_16:1)	794.723	16.053	0.8263	[M+H]+	1643355	1385182	1138341	587796	1153370	801737
TG(46:2|14:0_14:1_18:1)	792.707	15.843	0.817959	[M+H]+	1285099	1201134	605463	428013	873045	492593
TG(47:1|15:0_16:0_16:1)	808.738	16.197	0.755763	[M+H]+	1081508	845929	714939	400219	585197	413177
TG(47:2|15:0_15:1_17:1)	806.723	15.983	0.809771	[M+H]+	936334	750626	487104	250228	635993	314970
TG(47:3|14:1_15:1_18:1)	804.707	15.784	0.807455	[M+H]+	281779	271873	161508	141650	156132	128959
TG(48:0|14:0_16:0_18:0)	824.77	16.621	0.806605	[M+H]+	1513589	2292534	1755227	1280984	1114995	811968
TG(48:0|16:0_16:0_16:0)	824.77	16.621	0.806624	[M+H]+	1513581	2297315	1761750	1284876	1124468	814221
TG(48:1|14:0_16:0_18:1)	822.754	16.367	0.831065	[M+H]+	1830718	1453988	1078718	876513	1259457	723483
TG(48:2|14:0_16:1_18:1)	820.738	16.133	0.817585	[M+H]+	1884218	1303655	1266194	594914	1234345	884850
TG(48:3|14:1_16:1_18:1)	818.723	15.938	0.778254	[M+H]+	670195	460675	442087	232960	398132	347209
TG(50:0|16:0_16:0_18:0)	852.801	16.978	0.787418	[M+H]+	1431529	2705711	2230959	2325594	724657	745690
TG(50:1|16:0_16:0_18:1)	850.786	16.677	0.772451	[M+H]+	2852656	1366895	2041238	1283095	1695177	1478579
TG(50:2|16:0_16:1_18:1)	848.77	16.415	0.820773	[M+H]+	2633501	1741825	1507808	791896	1339005	1108896
TG(50:3|14:0_18:1_18:2)	846.754	16.205	0.608159	[M+H]+	578600	525477	236187	313602	480409	275917
TG(50:3|16:0_16:1_18:2)	846.754	16.205	0.60825	[M+H]+	578547	525477	236187	313602	480303	275917
TG(51:1|16:0_17:0_18:1)	864.801	16.852	0.831509	[M+H]+	317340	227910	162340	109799	68852	170262
TG(51:2|17:0_16:1_18:1)	862.785	16.574	0.788516	[M+H]+	331952	239196	251436	80839	238564	235544
TG(51:3|16:1_17:1_18:1)	860.769	16.354	0.779846	[M+H]+	123076	216359	64465	81206	148753	79876
TG(52:0|16:0_18:0_18:0)	880.832	17.373	0.772619	[M+H]+	1235727	3777650	1097562	1967563	1243746	1117543
TG(52:1|16:0_18:0_18:1)	878.817	17.027	0.772452	[M+H]+	2097284	1556643	1578320	869334	1415015	979518
TG(52:2|16:0_18:1_18:1)	876.801	16.721	0.772685	[M+H]+	3976626	3851364	2485356	1699783	2424344	2112264
TG(52:3|16:0_18:1_18:2)	874.785	16.465	0.772452	[M+H]+	3895058	2543911	2417592	1538187	2253255	1582970
TG(52:4|16:0_18:2_18:2)	872.77	16.217	0.772446	[M+H]+	2991712	2642572	2029594	1353183	2067550	1420854
TG(52:4|16:1_18:1_18:2)	872.77	16.217	0.772451	[M+H]+	2991615	2642572	2029594	1353183	2067669	1420854
TG(52:5|16:0_18:2_18:3)	870.754	16.027	0.772427	[M+H]+	488205	469373	355703	257929	323461	288271
TG(53:0;O2|16:0_18:0_19:0;O2)	926.839	16.037	0.811298	[M+H]+	106023	209749	113073	195809	12390	22867
TG(54:0|18:0_18:0_18:0)	908.864	17.811	0.780073	[M+H]+	489878	1538323	327234	969000	715138	881442
TG(54:1|18:0_18:0_18:1)	906.848	17.439	0.772452	[M+H]+	1215574	756380	581585	460865	922956	812347
TG(54:2|18:0_18:1_18:1)	904.833	17.098	0.772453	[M+H]+	2874595	1649784	1844682	861021	1555215	1407442
TG(54:3|18:0_18:1_18:2)	902.817	16.757	0.772444	[M+H]+	7494181	5228442	4175185	2938243	4237944	2951819
TG(54:3|18:1_18:1_18:1)	902.817	16.757	0.772452	[M+H]+	7494181	5228442	4175185	2938243	4237944	2951827
TG(54:4|18:1_18:1_18:2)	900.801	16.514	0.776262	[M+H]+	4403437	2706752	3113833	1535465	3211515	2192086
TG(54:5|18:1_18:2_18:2)	898.786	16.283	0.772439	[M+H]+	3671067	2990134	2337533	1895444	2265185	1378392
TG(54:6|18:1_18:2_18:3)	896.77	16.05	0.77245	[M+H]+	3458228	3075794	2792356	1343566	2628011	1795252
TG(54:7|18:2_18:2_18:3)	894.754	15.87	0.772449	[M+H]+	1096441	807497	525491	428145	558308	403017
TG(55:0;O2|16:0_18:0_21:0;O2)	954.869	16.314	0.787131	[M+H]+	75628	136356	65913	135635	42294	36515
TG(56:0|16:0_18:0_22:0)	936.895	18.286	0.777148	[M+H]+	117360	66778	62536	24837	40562	31976
TG(56:1|16:0_24:0_16:1)	934.879	17.903	0.793465	[M+H]+	128787	107384	66761	60959	66040	88583
Glossary:
medMZ: median m/z (mass-to-charge ratio)
medRt: median retention time (Rt)
MaxQuality: quality score. Higher numbers may represent more accurate or high-confidence identifications
